# Long-term multi-meta-omics resolves the ecophysiological controls of seasonal N_2_O emissions

**DOI:** 10.1101/2024.04.17.589950

**Authors:** Nina Roothans, Martin Pabst, van Diemen Menno, Claudia Herrera Mexicano, Marcel Zandvoort, Thomas Abeel, van Loosdrecht Mark, Michele Laureni

**Affiliations:** Delft University of Technology, Mekelweg 5, 2628 CD Delft, the Netherlands; Waternet, Korte Ouderkerkerdijk 7, P.O. Box 94370, 1090 GJ Amsterdam, the Netherlands; Broad Institute of MIT and Harvard, 415 Main Street, Cambridge, MA 02142, United States of America; Center for Microbial Communities, Department of Chemistry and Bioscience, Aalborg University, Aalborg, Denmark

**Keywords:** microbial ecophysiology, microbial communities, nitrous oxide, wastewater treatment, multi-meta-omics

## Abstract

The potent greenhouse gas nitrous oxide (N_2_O) originates primarily from natural and engineered microbiomes. Emission seasonality is widely reported while the underlying metabolic controls remain largely unresolved, hindering effective mitigation. We use biological wastewater treatment as tractable model ecosystem over nearly two years. Long-term metagenomic-resolved metaproteomics is combined with *ex situ* kinetic and full-scale operational characterization. By leveraging the evidence independently obtained at multiple ecophysiological levels, from individual genetic potential to actual metabolism and emergent community phenotype, the cascade of environmental and operational triggers driving N_2_O emissions is resolved. We explain the dynamics in nitrite accumulation with the kinetic unbalance between ammonia and nitrite oxidisers, and identify nitrifier denitrification as the prime N_2_O-producing pathway. The dissolved O_2_ emerged as the key actionable parameter for emission control. This work exemplifies the yet-to-be-realized potential of multi-meta-omics approaches for the mechanistic understanding and ecological engineering of microbiomes, ultimately advancing sustainable biotechnological developments.
