## Supplementary Data 3 for "Long-term multi-meta-omics resolves the ecophysiological controls of seasonal N_2_O emissions"

### Sheet: Sheet1
			2022-04-12	2020-12-17	2021-02-03	2021-12-15	2021-09-21	2022-02-17	2021-03-03	2021-11-17	2021-03-30	2021-07-13	2022-01-21	2021-04-28
Protein	genus	# accessions	mean_1	mean_2	mean_3	mean_4	mean_5	mean_6	mean_7	mean_8	mean_9	mean_10	mean_11	mean_12
AmoA	Nitrosomonas	1	0.0660473	0.0622535	0.0963592	0.044761	0.0566215	0.079333	0.0554638	0.0502747	0.0524246	0.0520819	0.0681196	0.0856207
AmoB	Nitrosomonas	3	1.00651	1.12391	1.04962	0.817889	1.01418	1.14629	1.22289	0.91468	1.05749	1.06565	1.25916	1.10636
AmoB	unbinned	1	0.101758	0.224713	0.080224	0.0904521	0.0897952	0.0892033	0.116547	0.0968396	0.106376	0.078667	0.0964433	0.11679
CytP460	Nitrosomonas	2	0.146237	0.179	0.0956949	0.169701	0.217562	0.175111	0.200246	0.0730183	0.0674847	0.264391	0.124097	0.123658
CytP460	unbinned	1	0.122483	0.136334	0.185455	0.131088	0.0985566	0.164329	0.131536	0.0736178	0.119746	0.104496	0.164528	0.114717
Hao	Nitrosomonas	5	0.473308	0.449706	0.47393	0.236427	0.467559	0.500063	0.471934	0.408933	0.58053	0.449218	0.426354	0.585556
NarG, NarZ	Agitococcus	1	0.0157748	0.0220441	0.0155388	0.0300312	0.0508029	0.022403	0.023088	0.0295718	0.0183798	0.036683	0.0182141	0.0370312
NarG, NarZ	Ga0077526	1	0.0128532	0.0198388	0.012862	0.0213895	0.0291138	0.0189507	0.0185503	0.0226153	0.0144639	0.0344217	0.0155438	0.026393
NarG, NarZ	JADIYM01	1	0.00101131	0.00354231	0.0034561	0.00253721	0.00596985	0.00359529	0.00802953	0.00288625	0.00268272	0.0116857	0.00720882	0.0070049
NarG, NarZ	JADJCH01	1	0.0324757	0.0394311	0.0276569	0.0488813	0.0367791	0.0448424	0.0475751	0.0477336	0.0405126	0.0661675	0.0406703	0.0541674
NarG, NarZ	JADKCL01	1	0.00605878	0.0142159	0.00277913	0.00384465	0.00465563	0.00590475	0.014381	0.0114986	0.00398587	0.0163683	0.00425369	0.0053271
NarG, NarZ	JADKJE01	1	0.0169501	0.0222927	0.015714	0.0266164	0.0363748	0.0215133	0.0264887	0.0270587	0.018587	0.0369614	0.0240745	0.0332087
NarG, NarZ	Rhodoferax	1	0.0254844	0.0323404	0.0181451	0.0348586	0.03433	0.0294769	0.0338243	0.0391124	0.0300087	0.0476642	0.0320854	0.0368136
NarG, NarZ	unbinned	24	1.11799	0.670632	0.451668	0.739002	0.650272	1.15724	0.762465	0.726997	0.653819	1.26782	0.799619	0.923917
NarH, NarY	Accumulibacter	1	0.0722933	0.067848	0.0577689	0.0889295	0.0793332	0.0633232	0.0907459	0.0861903	0.0706583	0.0899814	0.0573888	0.0698247
NarH, NarY	Competibacter	1	0.0380594	0.0250039	0.0259805	0.0514567	0.0838922	0.0256619	0.0296425	0.0578397	0.0187785	0.0828081	0.0267857	0.0305301
NarH, NarY	Rhodoferax	1	0.0534837	0.0425905	0.0316232	0.0587948	0.0627307	0.049088	0.0652497	0.0591129	0.0550761	0.0736547	0.0476566	0.061638
NarH, NarY	unbinned	3	0.160271	0.131407	0.0829491	0.206796	0.255955	0.1448	0.202946	0.197519	0.151378	0.243718	0.125773	0.163097
NirK	JADJYF01	1	0.0163779	0.0143463	0.0196315	0.0260403	0.00960473	0.00987026	0.0252317	0.0116893	0.010865	0	0.0116108	0.0148302
NirK	Nitrosomonas	4	0.789579	1.0013	1.01348	0.643379	0.64835	1.0254	1.03953	0.591014	1.11302	0.672613	0.823416	0.880778
NirK	Nitrospira	1	0.177673	0.181812	0.294298	0.146379	0.221952	0.2189	0.204904	0.180471	0.209794	0.146354	0.202173	0.200201
NirK	unbinned	2	0.0698986	0.130151	0.0929867	0.0540903	0.0619934	0.0640653	0.0758665	0.0604981	0.0925397	0.0657012	0.0698647	0.0895463
NirS	Aquabacterium	1	0.0395598	0.0233762	0.0481018	0.0280482	0.0360871	0.0429074	0.0619955	0.0282696	0.0408223	0.0408828	0.0373923	0.0463749
NirS	Azonexus	1	0.0760614	0.0308652	0.0178483	0.0250078	0.0407814	0.0576246	0.0238069	0.0372951	0.0201109	0.0805568	0.0401451	0.0150572
NirS	Hyphomicrobium	1	0.0859533	0.0328511	0.0352982	0.0493653	0.0203374	0.0858571	0.0503194	0.0275717	0.0340706	0.0802407	0.0727694	0.0644641
NirS	JADJCH01	1	0.0201595	0.0289655	0.0153154	0.043123	0.0132274	0.0161997	0.0134976	0.0223463	0.0117396	0.0208352	0.0127043	0.0229281
NirS	Zoogloea	1	0.0285679	0.023374	0.0330728	0.0224364	0.0309289	0.0403859	0.0514577	0.0407426	0.0349872	0.0461378	0.0438012	0.0500038
NirS	unbinned	24	1.15638	1.21236	1.27961	1.30351	1.08586	1.13173	1.23538	1.13374	1.01659	1.90121	1.26569	1.34887
NorC	JADJCH01	1	0.0425679	0.0303652	0.0117162	0.0541489	0.0096409	0.0312951	0.0536319	0.012292	0.022593	0	0	0
NosZ	BJ6	1	0.0230048	0.0407826	0.0222989	0.0220612	0.0386134	0.0325783	0.027564	0.0273652	0.0254355	0.120751	0.0271814	0.034114
NosZ	Ferruginibacter	1	0.0646291	0.0806391	0.0702149	0.0776331	0.0601206	0.0704591	0.0872016	0.0732937	0.0708708	0.101536	0.0700756	0.0713945
NosZ	JACPOQ01	1	0.0436959	0.0355831	0.0194848	0.0241663	0.0378055	0.0253033	0.0179517	0.0298632	0.00504156	0.0787491	0.0187785	0.0100228
NosZ	JADJUV01	1	0.00566197	0.0354695	0.0206158	0.00963592	0.035575	0.0088749	0.00904645	0.0135025	0.012334	0.0744872	0.0108605	0.0161992
NosZ	JADKFV01	1	0.0515794	0.0675359	0.04317	0.0657083	0.0423411	0.0436364	0.0510139	0.0491487	0.0457518	0.0974725	0.0515443	0.057913
NosZ	JAEUUX01	1	0.0821641	0.0810609	0.0967114	0.097549	0.0981481	0.0996065	0.10519	0.101016	0.0839814	0.137095	0.086698	0.0887696
NosZ	M3007	1	0.0302213	0.0244381	0.0271433	0.0504917	0.0519044	0.0315186	0.0397964	0.0299059	0.0279932	0.0429337	0.0265626	0.0367944
NosZ	Methylotenera	1	0	0	0.00261389	0.0264635	0.00215089	0.00240293	0	0	0	0.0131222	0.0109295	0
NosZ	OLB9	1	0.0748143	0.0858986	0.0959917	0.0883629	0.0768576	0.0996408	0.100402	0.0881977	0.0921302	0.138669	0.0900127	0.0967576
NosZ	Rhodoferax	1	0.0157115	0.00712781	0	0.0100268	0.0251015	0.021189	0.0188268	0.0224293	0.0156357	0.0138347	0.0138433	0.0168563
NosZ	UBA2033	2	0.131973	0.169239	0.165769	0.17081	0.227694	0.0822864	0.123821	0.00841045	0.123171	0.141866	0.117483	0.187486
NosZ	UBA3362	1	0.058875	0.0671413	0.0806085	0.0653244	0.0669827	0.0645513	0.0686614	0.0650664	0.0581472	0.101191	0.0672441	0.0719317
NosZ	UTCHB3	1	0.0250645	0.0270228	0.0118977	0.0145992	0.0205875	0.0278875	0.0451495	0.0301807	0.028076	0.0450959	0.0245246	0.0412937
NosZ	Zoogolea	1	0.00388385	0.00234911	0.00931085	0.00983037	0.0135085	0.00690596	0.0337721	0.00834761	0.0206123	0	0.00550679	0.00321078
NosZ	unbinned	20	0.520173	0.654915	0.531078	0.612473	0.625004	0.47983	0.57513	0.565674	0.490353	1.19013	0.465338	0.550525
NxrA	Nitrospira	1	0.0615598	0.0300165	0.0384972	0.0174958	0.0833629	0.0433688	0.0296502	0.056074	0.0619612	0.0617725	0.0241654	0.0510614
NxrB	Nitrospira	1	0.0555707	0.0456659	0.038116	0.0209202	0.104514	0.0398577	0.0304403	0.0793272	0.0446087	0.0387673	0.00787945	0.0540395
NxrB	Nitrotoga	1	0.288932	0.00364223	0	0.00398437	0	0.240921	0.0047832	0	0.0250666	0.0443007	0.0854083	0.0325004
